# A plant-specific syntaxin-6 protein contributes to the intracytoplasmic route for begomoviruses

**DOI:** 10.1101/2020.01.10.901496

**Authors:** Bianca Castro Gouveia-Mageste, Laura Gonçalves Costa Martins, Maximiller Dal-Bianco, João Paulo Batista Machado, José Cleydson Ferreira da Silva, Alice Y Kim, Junshi Yazaki, Anésia Aparecida dos Santos, Joseph R Ecker, Elizabeth Pacheco Batista Fontes

**Affiliations:** National Institute of Science and Technology in Plant-Pest Interactions, Bioagro, Universidade Federal de Viçosa, Viçosa, Minas Gerais, Brazil; Department of Biochemistry and Molecular Biology, Universidade Federal de Viçosa, Viçosa, Minas Gerais 36570-000, Brazil; Agronomy Institute, Universidade Federal de Viçosa, Campus Florestal, Florestal, Minas Gerais, Brazil; Genomic Analysis Laboratory, Plant Biology Laboratory, Salk Institute for Biological Studies, La Jolla, CA 92037, USA; RIKEN Center for Integrative Medical Sciences, Yokohama City, Kanagawa 230-0045, Japan; Departament of General Biology, Universidade Federal de Viçosa, Viçosa, Minas Gerais, Brazil; Howard Hughes Medical Institute and Plant Biology Laboratory, The Salk Institute of Biological Studies, La Jolla, United States of America

## Abstract

Due to limited free diffusion in the cytoplasm, viruses must use active transport mechanisms to move intracellularly. Nevertheless, how the plant ssDNA begomoviruses hijacks the host intracytoplasmic transport machinery to move from the nucleus to the plasmodesmata remains enigmatic. Here, we identified nuclear shuttle protein (NSP)-interacting proteins from Arabidopsis by probing a protein microarray and demonstrated that the *Cabbage leaf curl virus* (CabLCV) NSP, a facilitator of the nucleocytoplasmic trafficking of viral (v)DNA, interacts with an endosomal vesicle-localized plant-specific syntaxin-6 protein, designated NSP-interacting syntaxin-6 domain-containing protein (NISP) *in planta*. NISP displays a pro-viral function, but not the syntaxin-6 paralog AT2G18860 that failed to interact with NSP. Consistent with these findings, *nisp-1* mutant plants were less susceptible to begomovirus infection, a phenotype reversed by NISP complementation. NISP-overexpressing lines accumulated higher levels of viral DNA than wild-type. Furthermore, NISP interacted with NIG, an NSP-interacting GTPase involved in NSP-vDNA nucleocytoplasmic translocation. The NISP-NIG interaction was enhanced by NSP. We also showed that NISP associates with vDNA and might assemble a NISP-NIG-NSP-vDNA-complex. NISP may function as a docking site for recruiting NIG and NSP into endosomes, providing a mechanism for the intracytoplasmic translocation of the NSP-vDNA complex towards to and from the cell periphery.

**Author Summary:** As viruses must use an active and directed intracellular movement, they hijack the intracellular host transport system for their own benefits. Therefore, the identification of interactions between host proteins and begomovirus movement proteins should target the intracellular transport machinery. This work focused on the identification of these protein-protein interactions; it addressed the molecular bases for the intracellular transport of begomoviruses. We used a protein microarray to identify cellular partners for the movement protein (MP) and the viral nuclear shuttle protein (NSP), which is a facilitator of the nucleocytoplasmic trafficking of viral (v)DNA. We identified relevant protein-protein interaction (PPI) hubs connecting host and viral proteins. We revealed a novel NSP-interacting protein, which functions in the intracytoplasmic transport of proteins and DNA from begomoviruses and was designated NSP-interacting syntaxin domain-containing protein (NISP). Our data suggest an intracellular route connecting the release of newly synthesized begomoviral DNA in the cytosol with the cell surface. Resolving viral DNA-host protein complexes led to the identification of a novel class of components of the cell machinery and a representative member, NISP, that functions as a susceptibility gene against begomoviruses. As geminiviruses pose a severe threat to agriculture and food security, this recessive gene can now be exploited as a target for engineering resistance by gene editing in crops.
