## Supplementary material for "A plant-specific syntaxin-6 protein contributes to the intracytoplasmic route for begomoviruses": S1 Table- Protein-protein interactions between the viral proteins and the Arabidopsis proteins.

### Sheet: MP_NSP_Arabidopsis_table
S1 Table. Protein-protein interactions between the viral proteins and the Arabidopsis proteins. The colors and numbers indicated the hubs displayed in Figure 1
1) Viral efector
name	Average ShortestPath Length	Betweenness Centrality	Closeness Centrality	Clustering Coefficient	Degree	Eccentricity	Description
MP	2.02762431	0.30704946	0.49318801	0.0	40	4	NSP
NSP	1.95856354	0.40167408	0.51057828	0.00128205	40	4	MP
2) MP-interacting tetratricopeptide repeat (TPR)-like superfamily protein
name	Average ShortestPath Length	Betweenness Centrality	Closeness Centrality	Clustering Coefficient	Degree	Eccentricity	Description
AT2G17670	2.98618785	0.03835264	0.33487512	0.0	9	5	Tetratricopeptide repeat (TPR)-like superfamily protein
AT3G54390	3.98342541	0.0	0.25104022	0.0	1	6	sequence-specific DNA binding transcription factor
AT4G26810	3.98342541	0.0	0.25104022	0.0	1	6	SWIB/MDM2 domain superfamily protein
AT3G48150	3.98342541	0.0	0.25104022	0.0	1	6	anaphase-promoting complex subunit 8
AT4G25200	3.98342541	0.0	0.25104022	0.0	1	6	mitochondrion-localized small heat shock protein 23.6
AT4G39050	3.98342541	0.0	0.25104022	0.0	1	6	Kinesin motor family protein
AT2G44950	3.98342541	0.0	0.25104022	0.0	2	6	histone mono-ubiquitination 1
AT3G53630	3.98342541	0.0	0.25104022	0.0	1	6	hypothetical protein
3) NSP- and MP-interacting developmental regulator, ULTRAPETALA
name	Average ShortestPath Length	Betweenness Centrality	Closeness Centrality	Clustering Coefficient	Degree	Eccentricity	Description
AT4G28190	2.8121547	0.05194868	0.35559921	0.0	12	3	Developmental regulator, ULTRAPETALA
AT2G33710	3.80939227	0.0	0.26250906	0.0	1	4	Integrase-type DNA-binding superfamily protein
AT2G43220	3.80939227	0.0	0.26250906	0.0	1	4	Cysteine/Histidine-rich C1 domain family protein
AT2G31650	3.80939227	0.0	0.26250906	0.0	1	4	homologue of trithorax
AT2G20825	3.80939227	0.0	0.26250906	0.0	1	4	Developmental regulator, ULTRAPETALA
AT1G32240	3.80939227	0.0	0.26250906	0.0	1	4	Homeodomain-like superfamily protein
AT2G47890	3.80939227	0.0	0.26250906	0.0	1	4	B-box type zinc finger protein with CCT domain-containing protein
AT4G12350	3.80939227	0.0	0.26250906	0.0	1	4	myb domain protein 42
AT2G46970	3.80939227	0.0	0.26250906	0.0	1	4	phytochrome interacting factor 3-like 1
AT1G71230	3.76519337	4.0812E-4	0.26559061	0.0	2	4	COP9-signalosome 5B
AT5G16560	3.80939227	0.0	0.26250906	0.0	1	4	Homeodomain-like superfamily protein
4) MP-interacting LA RNA-binding protein
name	Average ShortestPath Length	Betweenness Centrality	Closeness Centrality	Clustering Coefficient	Degree	Eccentricity	Description
AT5G21160	3.00828729	0.01652867	0.33241506	0.0	4	5	LA RNA-binding protein
AT1G06450	4.00552486	0.0	0.24965517	0.0	1	6	Polynucleotidyl transferase, ribonuclease H-like superfamily protein
AT1G79270	4.00552486	0.0	0.24965517	0.0	1	6	evolutionarily conserved C-terminal region 8
AT2G38620	4.00552486	0.0	0.24965517	0.0	1	6	cyclin-dependent kinase B1;2
5) NSP- and MP-interacting NAC domain containing protein
name	Average ShortestPath Length	Betweenness Centrality	Closeness Centrality	Clustering Coefficient	Degree	Eccentricity	Description
AT5G14000	2.84530387	0.02215116	0.35145631	0.0	6	3	NAC domain containing protein 84
AT5G05120	3.84254144	0.0	0.26024443	0.0	1	4	C2H2 and C2HC zinc fingers superfamily protein
AT2G46260	3.84254144	0.0	0.26024443	0.0	1	4	BTB/POZ/Kelch-associated protein
AT5G08790	3.84254144	0.0	0.26024443	0.0	1	4	NAC (No Apical Meristem) domain transcriptional regulator superfamily protein
AT5G28640	3.84254144	0.0	0.26024443	0.0	1	4	SSXT family protein
6) NSP- and MP-interacting RNA-binding (RRM/RBD/RNP motifs) family protein
name	Average ShortestPath Length	Betweenness Centrality	Closeness Centrality	Clustering Coefficient	Degree	Eccentricity	Description
AT5G54580	2.82320442	0.04112852	0.35420744	0.0	11	3	RNA-binding (RRM/RBD/RNP motifs) family protein
AT5G46190	3.82044199	0.0	0.26174982	0.0	1	4	RNA-binding KH domain-containing protein
AT3G49580	3.82044199	0.0	0.26174982	0.0	1	4	response to low sulfur 1
AT5G53060	3.82044199	0.0	0.26174982	0.0	1	4	RNA-binding KH domain-containing protein
AT2G33550	3.82044199	0.0	0.26174982	0.0	1	4	Homeodomain-like superfamily protein
AT2G24590	3.82044199	0.0	0.26174982	0.0	1	4	RNA recognition motif and CCHC-type zinc finger domains containing protein
AT3G21215	3.82044199	0.0	0.26174982	0.0	1	4	RNA-binding (RRM/RBD/RNP motifs) family protein
AT1G09660	3.82044199	0.0	0.26174982	0.0	2	4	RNA-binding KH domain-containing protein
AT3G11820	3.85359116	0.0	0.25949821	0.0	1	4	syntaxin of plants 121
7) MP-interacting FKBP-like peptidyl-prolyl cis-trans isomerase family protein
name	Average ShortestPath Length	Betweenness Centrality	Closeness Centrality	Clustering Coefficient	Degree	Eccentricity	Description
AT1G73655	3.02486188	0.0	0.33059361	0.0	1	5	FKBP-like peptidyl-prolyl cis-trans isomerase family protein
8) MP-interacting KTI12-like, chromatin associated protein
name	Average ShortestPath Length	Betweenness Centrality	Closeness Centrality	Clustering Coefficient	Degree	Eccentricity	Description
AT1G13870	3.02486188	0.0	0.33059361	0.0	1	5	KTI12-like, chromatin associated protein
9) NSP- and MP-interacting indole-3-acetic acid inducible
name	Average ShortestPath Length	Betweenness Centrality	Closeness Centrality	Clustering Coefficient	Degree	Eccentricity	Description
AT4G14560	2.59944751	0.17677492	0.38469713	0.0240518	49	3	indole-3-acetic acid inducible
AT1G15750	3.59668508	0.0	0.27803379	0.0	1	4	Transducin family protein / WD-40 repeat family protein
AT1G62990	3.59668508	0.0	0.27803379	0.0	1	4	homeobox knotted-like protein
AT2G28350	3.59668508	0.0	0.27803379	0.0	1	4	auxin response factor 10
AT4G23980	3.59668508	0.0	0.27803379	0.0	1	4	auxin response factor 9
AT5G37020	3.59668508	0.0	0.27803379	0.0	1	4	auxin response factor 8
AT1G19220	3.59668508	0.0	0.27803379	0.0	1	4	auxin response factor 19
AT5G60450	3.59668508	0.0	0.27803379	0.0	1	4	auxin response factor 4
AT1G80490	3.59668508	0.0	0.27803379	0.0	1	4	TOPLESS-related 1
AT5G47370	3.59668508	0.0	0.27803379	0.0	1	4	Homeobox-leucine zipper protein 4 (HB-4) / HD-ZIP protein
AT5G65210	3.59668508	0.0	0.27803379	0.0	1	4	bZIP transcription factor family protein
AT5G27030	3.59668508	0.0	0.27803379	0.0	1	4	TOPLESS-related 3
AT1G77850	3.59668508	0.0	0.27803379	0.0	1	4	auxin response factor 17
AT4G05320	3.59668508	0.0	0.27803379	0.0	1	4	polyubiquitin 10
AT5G12980	3.59668508	0.0	0.27803379	0.0	1	4	Cell differentiation, Rcd1-like protein
AT1G30330	3.59668508	0.0	0.27803379	0.0	1	4	auxin response factor 6
AT3G62980	3.59668508	0.0	0.27803379	0.0	1	4	F-box/RNI-like superfamily protein
AT3G18140	3.59668508	0.0	0.27803379	0.0	1	4	Transducin/WD40 repeat-like superfamily protein
AT3G16500	2.77071823	0.03220154	0.36091725	0.33333333	3	4	phytochrome-associated protein 1
AT5G53290	3.59668508	0.0	0.27803379	0.0	1	4	cytokinin response factor 3
AT3G16830	3.59668508	0.0	0.27803379	0.0	1	4	TOPLESS-related 2
10) AT5G20730- and AT4G14560-interacting indole-3-acetic acid inducible 28
name	Average ShortestPath Length	Betweenness Centrality	Closeness Centrality	Clustering Coefficient	Degree	Eccentricity	Description
AT5G25890	3.5718232	0.0	0.27996906	1.0	2	4	indole-3-acetic acid inducible 28
AT1G51950	3.5718232	0.0	0.27996906	1.0	2	4	indole-3-acetic acid inducible 18
AT1G80390	3.5718232	0.0	0.27996906	1.0	2	4	indole-3-acetic acid inducible 15
AT2G33310	3.5718232	0.0	0.27996906	1.0	2	4	auxin-induced protein 13
AT1G52830	3.5718232	0.0	0.27996906	1.0	2	4	indole-3-acetic acid 6
AT3G15540	3.5718232	0.0	0.27996906	1.0	2	4	indole-3-acetic acid inducible 19
AT4G29080	3.5718232	0.0	0.27996906	1.0	2	4	phytochrome-associated protein 2
AT3G23050	3.5718232	0.0	0.27996906	1.0	2	4	indole-3-acetic acid 7
AT2G22670	3.5718232	0.0	0.27996906	1.0	2	4	indoleacetic acid-induced protein 8
AT1G04250	3.5718232	0.0	0.27996906	1.0	2	4	AUX/IAA transcriptional regulator family protein
AT5G65670	3.5718232	0.0	0.27996906	1.0	2	4	indole-3-acetic acid inducible 9
AT2G46990	3.5718232	0.0	0.27996906	1.0	2	4	indole-3-acetic acid inducible 20
AT3G04730	3.5718232	0.0	0.27996906	1.0	2	4	indoleacetic acid-induced protein 16
AT1G15050	3.5718232	0.0	0.27996906	1.0	2	4	indole-3-acetic acid inducible 34
AT4G28640	3.5718232	0.0	0.27996906	1.0	2	4	indole-3-acetic acid inducible 11
AT3G23030	3.5718232	0.0	0.27996906	1.0	2	4	indole-3-acetic acid inducible 2
AT3G62100	3.5718232	0.0	0.27996906	1.0	2	4	indole-3-acetic acid inducible 30
AT4G14550	3.5718232	0.0	0.27996906	1.0	2	4	indole-3-acetic acid inducible 14
AT5G43700	2.77071823	0.03220154	0.36091725	0.33333333	3	4	AUX/IAA transcriptional regulator family protein
AT1G19850	3.5718232	0.0	0.27996906	1.0	2	4	Transcriptional factor B3 family protein / auxin-responsive factor AUX/IAA-like protein
AT1G04240	3.5718232	0.0	0.27996906	1.0	2	4	AUX/IAA transcriptional regulator family protein
AT3G17600	3.5718232	0.0	0.27996906	1.0	2	4	indole-3-acetic acid inducible 31
AT1G04100	3.5718232	0.0	0.27996906	1.0	2	4	indoleacetic acid-induced protein 10
AT1G15580	3.5718232	0.0	0.27996906	1.0	2	4	indole-3-acetic acid inducible 5
11) NSP-interacting auxin-responsive factor AUX/IAA-like protein
name	Average ShortestPath Length	Betweenness Centrality	Closeness Centrality	Clustering Coefficient	Degree	Eccentricity	Description
AT5G20730	2.67403315	0.08806503	0.37396694	0.04369748	37	4	Transcriptional factor B3 family protein / auxin-responsive factor AUX/IAA-like protein
AT2G01200	3.67127072	0.0	0.27238525	0.0	1	5	indole-3-acetic acid inducible 32
AT1G35240	3.67127072	0.0	0.27238525	0.0	1	5	auxin response factor 20
AT5G57420	3.67127072	0.0	0.27238525	0.0	1	5	indole-3-acetic acid inducible 33
AT3G50060	3.67127072	0.0	0.27238525	0.0	1	5	myb domain protein 77
AT1G04550	3.67127072	0.0	0.27238525	0.0	1	5	AUX/IAA transcriptional regulator family protein
AT4G18710	3.67127072	0.0	0.27238525	0.0	1	5	Protein kinase superfamily protein
AT2G01570	3.67127072	0.0	0.27238525	0.0	1	5	GRAS family transcription factor family protein
AT4G32280	3.67127072	0.0	0.27238525	0.0	1	5	indole-3-acetic acid inducible 29
12) NSP-and MP-interacting kinase C substrate, heavy chain-like protein
name	Average ShortestPath Length	Betweenness Centrality	Closeness Centrality	Clustering Coefficient	Degree	Eccentricity	Description
AT2G42390	2.64088398	0.19190665	0.37866109	0.0	43	3	kinase C substrate, heavy chain-like protein
AT3G17210	3.63812155	0.0	0.27486712	0.0	1	4	heat stable protein 1
AT2G24940	3.63812155	0.0	0.27486712	0.0	1	4	membrane-associated progesterone binding protein 2
AT2G29250	3.5718232	0.0035251	0.27996906	0.0	2	4	Concanavalin A-like lectin protein kinase family protein
AT5G44050	3.63812155	0.0	0.27486712	0.0	1	4	MATE efflux family protein
AT1G11940	3.63812155	0.0	0.27486712	0.0	3	4	Core-2/I-branching beta-1,6-N-acetylglucosaminyltransferase family protein
AT3G11660	3.63812155	0.0	0.27486712	0.0	1	4	NDR1/HIN1-like 1
AT5G45750	3.63812155	0.0	0.27486712	0.0	1	4	RAB GTPase homolog A1C
AT4G38690	3.63812155	0.0	0.27486712	0.0	1	4	PLC-like phosphodiesterases superfamily protein
AT2G04040	3.63812155	0.0	0.27486712	0.0	1	4	MATE efflux family protein
AT2G41490	3.63812155	0.0	0.27486712	0.0	1	4	UDP-glcnac-adolichol phosphate glcnac-1-p-transferase
AT5G03180	3.63812155	0.0	0.27486712	0.0	1	4	RING/U-box superfamily protein
AT1G78380	3.63812155	0.0	0.27486712	0.0	1	4	glutathione S-transferase TAU 19
AT5G35460	3.63812155	0.0	0.27486712	0.0	1	4	membrane protein
AT1G21870	3.63812155	0.0	0.27486712	0.0	1	4	golgi nucleotide sugar transporter 5
AT5G43350	3.63812155	0.0	0.27486712	0.0	1	4	phosphate transporter 1;1
AT5G07490	3.63812155	0.0	0.27486712	0.0	1	4	transmembrane protein
AT1G74740	3.63812155	0.0	0.27486712	0.0	1	4	calcium-dependent protein kinase 30
AT3G62560	3.63812155	0.0	0.27486712	0.0	1	4	Ras-related small GTP-binding family protein
AT1G13770	3.63812155	0.0	0.27486712	0.0	1	4	root UVB sensitive protein (Protein of unknown function, DUF647)
AT5G39040	3.63812155	0.0	0.27486712	0.0	1	4	transporter associated with antigen processing protein 2
AT1G19570	3.63812155	0.0	0.27486712	0.0	1	4	dehydroascorbate reductase
AT5G25752	3.63812155	0.0	0.27486712	0.0	1	4	ARABIDOPSIS RHOMBOID-LIKE PROTEIN 11, ATRBL11, ATRBL9, RBL11, RBL9, RHOMBOID-LIKE PROTEIN 11, RHOMBOID-LIKE PROTEIN 9
AT1G70490	3.63812155	0.0	0.27486712	0.0	1	4	Ras-related small GTP-binding family protein
AT1G67860	3.63812155	0.0	0.27486712	0.0	1	4	transmembrane protein
AT2G43420	3.63812155	0.0	0.27486712	0.0	1	4	3-beta hydroxysteroid dehydrogenase/isomerase family protein
AT4G03190	3.63812155	0.0	0.27486712	0.0	1	4	GRR1-like protein 1
AT5G67620	3.63812155	0.0	0.27486712	0.0	1	4	DUF4228 domain protein
AT1G01200	3.63812155	0.0	0.27486712	0.0	1	4	RAB GTPase homolog A3
AT5G25940	3.63812155	0.0	0.27486712	0.0	1	4	early nodulin-like protein
AT1G05580	3.63812155	0.0	0.27486712	0.0	1	4	cation/H+ exchanger 23
AT4G23010	3.63812155	0.0	0.27486712	0.0	1	4	UDP-galactose transporter 2
AT1G65690	3.63812155	0.0	0.27486712	0.0	1	4	Late embryogenesis abundant (LEA) hydroxyproline-rich glycoprotein family
AT3G47430	3.63812155	0.0	0.27486712	0.0	1	4	peroxin 11B
13) NSP- and MP-interacting copper transporter
name	Average ShortestPath Length	Betweenness Centrality	Closeness Centrality	Clustering Coefficient	Degree	Eccentricity	Description
AT3G46900	2.8121547	0.03429077	0.35559921	0.0	14	3	copper transporter 2
AT5G59030	3.80939227	0.0	0.26250906	0.0	1	4	copper transporter 1
AT1G07860	3.59392265	6.3682E-4	0.2782475	0.0	2	4	Serine/Threonine-kinase RLCKVII protein
AT5G11890	3.80939227	0.0	0.26250906	0.0	1	4	harpin-induced protein
AT4G21650	3.80939227	0.0	0.26250906	0.0	1	4	Subtilase family protein
14) NSP- and MP-interacting developmental regulator
name	Average ShortestPath Length	Betweenness Centrality	Closeness Centrality	Clustering Coefficient	Degree	Eccentricity	Description
AT1G28230	2.81767956	0.02698231	0.35490196	0.0	11	3	purine permease 1
AT5G52240	3.81491713	0.0	0.26212889	0.0	1	4	membrane steroid binding protein 1
AT3G26830	3.81491713	0.0	0.26212889	0.0	1	4	Cytochrome P450 superfamily protein
AT3G23000	3.81491713	0.0	0.26212889	0.0	1	4	CBL-interacting protein kinase 7
AT5G06320	3.5718232	0.00112034	0.27996906	0.0	3	4	NDR1/HIN1-like 3
15) NS-interacting Ribosomal protein L18ae family
name	Average ShortestPath Length	Betweenness Centrality	Closeness Centrality	Clustering Coefficient	Degree	Eccentricity	Description
AT1G53560	2.94475138	0.0014702	0.33958724	0.0	3	5	Ribosomal protein L18ae family
16) MP-interacting Small nuclear ribonucleoprotein family protein
name	Average ShortestPath Length	Betweenness Centrality	Closeness Centrality	Clustering Coefficient	Degree	Eccentricity	Description
AT2G43810	3.02486188	0.0	0.33059361	0.0	1	5	Small nuclear ribonucleoprotein family protein
17) NSP-interacting Got1/Sft2-like vescicle transport protein family
name	Average ShortestPath Length	Betweenness Centrality	Closeness Centrality	Clustering Coefficient	Degree	Eccentricity	Description
AT5G23550	2.85635359	0.04764537	0.35009671	0.0	21	5	Got1/Sft2-like vescicle transport protein family
AT1G45010	3.85359116	0.0	0.25949821	0.0	3	6	TRAM, LAG1 and CLN8 (TLC) lipid-sensing domain containing protein
AT4G37680	3.55524862	0.00111916	0.28127428	0.0	2	4	heptahelical protein 4
AT2G26180	3.82044199	1.2629E-4	0.26174982	0.0	2	6	IQ-domain 6
AT5G59650	3.7320442	1.5384E-4	0.26794967	0.0	2	4	Leucine-rich repeat protein kinase family protein
AT1G17280	3.7320442	1.5384E-4	0.26794967	0.0	2	4	ubiquitin-conjugating enzyme 34
AT4G35580	3.72099448	4.1745E-4	0.26874536	0.0	4	4	NAC transcription factor-like 9
AT4G20790	3.85359116	0.0	0.25949821	0.0	1	6	Leucine-rich repeat protein kinase family protein
AT3G10640	3.85359116	0.0	0.25949821	0.0	1	6	SNF7 family protein
AT1G29060	3.53314917	0.0018139	0.28303362	0.0	3	4	Target SNARE coiled-coil domain protein
AT1G27300	3.72099448	3.0733E-4	0.26874536	0.0	5	4	transmembrane protein
AT4G30500	3.55524862	0.00111916	0.28127428	0.0	2	4	transmembrane protein (DUF788)
AT4G30850	3.70441989	4.1123E-4	0.2699478	0.0	3	4	heptahelical transmembrane protein2
AT1G21240	3.85359116	0.0	0.25949821	0.0	1	6	wall associated kinase 3
AT1G47640	3.7320442	1.5384E-4	0.26794967	0.0	2	4	seven transmembrane domain protein
AT3G12180	3.49447514	0.00355591	0.28616601	0.0	5	4	Cornichon family protein
AT4G19030	3.75414365	1.0009E-4	0.26637233	0.0	2	4	NOD26-like major intrinsic protein 1
AT1G31812	3.85359116	0.0	0.25949821	0.0	1	6	acyl-CoA-binding protein 6
18) NSP-interacting Nucleotide/sugar transporter family protein
name	Average ShortestPath Length	Betweenness Centrality	Closeness Centrality	Clustering Coefficient	Degree	Eccentricity	Description
AT5G17630	2.90607735	0.02008409	0.34410646	0.0	10	5	Nucleotide/sugar transporter family protein
AT3G66654	3.56077348	0.00125174	0.28083786	0.0	3	4	Cyclophilin-like peptidyl-prolyl cis-trans isomerase family protein
AT3G13175	3.60497238	4.7285E-4	0.27739464	0.0	2	4	transmembrane protein
AT3G50910	3.90331492	0.0	0.2561925	0.0	1	6	netrin receptor DCC
AT5G49540	3.90331492	0.0	0.2561925	0.0	1	6	Rab5-interacting family protein
19) NSP-interacting Syntaxin/t-SNARE family protein
name	Average ShortestPath Length	Betweenness Centrality	Closeness Centrality	Clustering Coefficient	Degree	Eccentricity	Description
AT4G30240	2.88950276	0.06141613	0.34608031	0.0	13	5	Syntaxin/t-SNARE family protein
AT5G43890	3.88674033	0.0	0.257285	0.0	1	6	Flavin-binding monooxygenase family protein
AT2G25890	3.88674033	0.0	0.257285	0.0	1	6	Oleosin family protein
AT4G16620	3.88674033	0.0	0.257285	0.0	1	6	nodulin MtN21 /EamA-like transporter family protein
AT3G23560	3.88674033	0.0	0.257285	0.0	1	6	MATE efflux family protein
AT5G52050	3.88674033	0.0	0.257285	0.0	1	6	MATE efflux family protein
AT2G01680	3.88674033	0.0	0.257285	0.0	1	6	Ankyrin repeat family protein
AT1G78490	3.88674033	0.0	0.257285	0.0	1	6	cytochrome P450, family 708, subfamily A, polypeptide 3
AT5G38660	3.88674033	0.0	0.257285	0.0	1	6	acclimation of photosynthesis to environment
AT1G64820	3.88674033	0.0	0.257285	0.0	1	6	MATE efflux family protein
AT1G12500	3.88674033	0.0	0.257285	0.0	1	6	Nucleotide-sugar transporter family protein
AT3G13710	3.88674033	0.0	0.257285	0.0	1	6	prenylated RAB acceptor 1.F4
20) NSP- and MP-interacting Ubiquitin-like superfamily protein
name	Average ShortestPath Length	Betweenness Centrality	Closeness Centrality	Clustering Coefficient	Degree	Eccentricity	Description
AT1G68185	2.06077348	0.63713009	0.48525469	0.0	148	3	Ubiquitin-like superfamily protein
AT3G12580	3.05801105	0.0	0.32700994	0.0	1	4	heat shock protein 70
AT5G40160	3.05801105	0.0	0.32700994	0.0	1	4	Ankyrin repeat family protein
AT3G47890	3.05801105	0.0	0.32700994	0.0	1	4	Ubiquitin carboxyl-terminal hydrolase-related protein
AT1G23190	3.05801105	0.0	0.32700994	0.0	1	4	Phosphoglucomutase/phosphomannomutase family protein
AT1G30580	3.05801105	0.0	0.32700994	0.0	1	4	GTP binding protein
AT1G50320	3.05801105	0.0	0.32700994	0.0	1	4	thioredoxin X
AT3G55480	3.05801105	0.0	0.32700994	0.0	1	4	protein affected traf&#64257;cking 2
AT3G06450	3.05801105	0.0	0.32700994	0.0	1	4	HCO3- transporter family
AT5G05100	3.05801105	0.0	0.32700994	0.0	1	4	Single-stranded nucleic acid binding R3H protein
AT1G51090	3.05801105	0.0	0.32700994	0.0	1	4	Heavy metal transport/detoxification superfamily protein
AT5G58220	3.05801105	0.0	0.32700994	0.0	1	4	transthyretin-like protein
AT1G19860	3.05801105	0.0	0.32700994	0.0	1	4	Zinc finger C-x8-C-x5-C-x3-H type family protein
AT1G52230	3.05801105	0.0	0.32700994	0.0	1	4	photosystem I subunit H2
AT4G23670	3.05801105	0.0	0.32700994	0.0	1	4	Polyketide cyclase/dehydrase and lipid transport superfamily protein
AT2G01350	3.05801105	0.0	0.32700994	0.0	1	4	quinolinate phoshoribosyltransferase
AT2G35635	3.05801105	0.0	0.32700994	0.0	1	4	ubiquitin 7
AT1G47128	3.05801105	0.0	0.32700994	0.0	1	4	Granulin repeat cysteine protease family protein
AT3G52200	3.05801105	0.0	0.32700994	0.0	1	4	Dihydrolipoamide acetyltransferase, long form protein
AT1G30380	3.05801105	0.0	0.32700994	0.0	1	4	photosystem I subunit K
AT4G23570	3.05801105	0.0	0.32700994	0.0	1	4	phosphatase-like protein
AT1G02205	3.05801105	0.0	0.32700994	0.0	1	4	Fatty acid hydroxylase superfamily
AT1G69830	3.05801105	0.0	0.32700994	0.0	1	4	alpha-amylase-like 3
AT4G29060	3.05801105	0.0	0.32700994	0.0	1	4	elongation factor Ts family protein
AT1G09210	3.05801105	0.0	0.32700994	0.0	1	4	calreticulin 1b
AT3G06660	3.05801105	0.0	0.32700994	0.0	1	4	PAPA-1-like family protein / zinc finger (HIT type) family protein
AT5G63530	3.05801105	0.0	0.32700994	0.0	1	4	farnesylated protein 3
AT1G30690	3.05801105	0.0	0.32700994	0.0	1	4	Sec14p-like phosphatidylinositol transfer family protein
AT4G23730	3.05801105	0.0	0.32700994	0.0	1	4	Galactose mutarotase-like superfamily protein
AT3G47836	3.05801105	0.0	0.32700994	0.0	1	4	transmembrane protein
AT5G50100	3.05801105	0.0	0.32700994	0.0	1	4	Putative thiol-disulfide oxidoreductase DCC
AT1G04870	3.05801105	0.0	0.32700994	0.0	1	4	protein arginine methyltransferase 10
AT1G20810	3.05801105	0.0	0.32700994	0.0	1	4	FKBP-like peptidyl-prolyl cis-trans isomerase family protein
AT5G05270	3.05801105	0.0	0.32700994	0.0	1	4	Chalcone-flavanone isomerase family protein
AT4G23470	3.05801105	0.0	0.32700994	0.0	1	4	PLAC8 family protein
AT1G48110	3.05801105	0.0	0.32700994	0.0	1	4	evolutionarily conserved C-terminal region 7
AT2G33600	3.05801105	0.0	0.32700994	0.0	1	4	NAD(P)-binding Rossmann-fold superfamily protein
AT1G30070	3.05801105	0.0	0.32700994	0.0	1	4	SGS domain-containing protein
AT5G42020	3.05801105	0.0	0.32700994	0.0	1	4	Heat shock protein 70 (Hsp 70) family protein
AT5G02500	3.05801105	0.0	0.32700994	0.0	1	4	heat shock cognate protein 70-1
AT2G22360	3.05801105	0.0	0.32700994	0.0	1	4	DNAJ heat shock family protein
AT3G54920	3.05801105	0.0	0.32700994	0.0	1	4	Pectin lyase-like superfamily protein
AT3G14000	3.05801105	0.0	0.32700994	0.0	1	4	DZC (Disease resistance/zinc finger/chromosome condensation-like region) domain containing protein
AT1G43170	3.05801105	0.0	0.32700994	0.0	1	4	ribosomal protein 1
AT5G26830	3.05801105	0.0	0.32700994	0.0	1	4	Threonyl-tRNA synthetase
AT5G62190	3.05801105	0.0	0.32700994	0.0	1	4	DEAD box RNA helicase (PRH75)
AT5G47890	3.05801105	0.0	0.32700994	0.0	1	4	NADH-ubiquinone oxidoreductase B8 subunit
AT1G79280	3.05801105	0.0	0.32700994	0.0	1	4	nuclear pore anchor
AT5G57560	3.05801105	0.0	0.32700994	0.0	1	4	Xyloglucan endotransglucosylase/hydrolase family protein
AT5G10550	3.05801105	0.0	0.32700994	0.0	1	4	global transcription factor group E2
AT4G18670	3.05801105	0.0	0.32700994	0.0	1	4	Leucine-rich repeat (LRR) family protein
AT5G45510	3.05801105	0.0	0.32700994	0.0	1	4	Leucine-rich repeat (LRR) family protein
AT1G31330	3.05801105	0.0	0.32700994	0.0	1	4	photosystem I subunit F
AT3G53420	3.05801105	0.0	0.32700994	0.0	1	4	plasma membrane intrinsic protein 2A
AT1G29670	3.05801105	0.0	0.32700994	0.0	1	4	GDSL-like Lipase/Acylhydrolase superfamily protein
AT2G44060	3.05801105	0.0	0.32700994	0.0	1	4	Late embryogenesis abundant protein, group 2
AT5G24930	3.05801105	0.0	0.32700994	0.0	1	4	zinc finger CONSTANS-like protein
AT1G67090	3.05801105	0.0	0.32700994	0.0	1	4	ribulose bisphosphate carboxylase small chain 1A
AT1G32640	3.05801105	0.0	0.32700994	0.0	1	4	Basic helix-loop-helix (bHLH) DNA-binding family protein
AT3G22970	3.05801105	0.0	0.32700994	0.0	1	4	hypothetical protein (DUF506)
AT1G09070	3.05801105	0.0	0.32700994	0.0	1	4	soybean gene regulated by cold-2
AT5G67270	3.05801105	0.0	0.32700994	0.0	1	4	end binding protein 1C
AT3G58050	3.05801105	0.0	0.32700994	0.0	1	4	hypothetical protein
AT5G48485	3.05801105	0.0	0.32700994	0.0	1	4	Bifunctional inhibitor/lipid-transfer protein/seed storage 2S albumin superfamily protein
AT2G07707	3.05801105	0.0	0.32700994	0.0	1	4	Plant mitochondrial ATPase, F0 complex, subunit 8 protein
AT1G70810	3.05801105	0.0	0.32700994	0.0	1	4	Calcium-dependent lipid-binding (CaLB domain) family protein
AT5G07340	3.05801105	0.0	0.32700994	0.0	1	4	Calreticulin family protein
AT5G11790	3.05801105	0.0	0.32700994	0.0	1	4	N-MYC downregulated-like 2
AT2G36530	3.05801105	0.0	0.32700994	0.0	1	4	Enolase
AT2G26910	3.05801105	0.0	0.32700994	0.0	1	4	pleiotropic drug resistance 4
AT5G26742	3.05801105	0.0	0.32700994	0.0	1	4	DEAD box RNA helicase (RH3)
AT2G01690	3.05801105	0.0	0.32700994	0.0	1	4	ARM repeat superfamily protein
AT3G61380	3.05801105	0.0	0.32700994	0.0	1	4	Phosphatidylinositol N-acetyglucosaminlytransferase subunit P-like protein
AT1G16610	3.05801105	0.0	0.32700994	0.0	1	4	arginine/serine-rich 45
AT4G31210	3.05801105	0.0	0.32700994	0.0	1	4	DNA topoisomerase, type IA, core
AT1G29910	3.05801105	0.0	0.32700994	0.0	1	4	chlorophyll A/B binding protein 3
AT2G35390	3.05801105	0.0	0.32700994	0.0	1	4	Phosphoribosyltransferase family protein
AT2G32600	3.05801105	0.0	0.32700994	0.0	1	4	hydroxyproline-rich glycoprotein family protein
AT4G25630	3.05801105	0.0	0.32700994	0.0	1	4	fibrillarin 2
AT5G59970	3.05801105	0.0	0.32700994	0.0	1	4	Histone superfamily protein
AT1G74720	3.05801105	0.0	0.32700994	0.0	1	4	C2 calcium/lipid-binding plant phosphoribosyltransferase family protein
AT2G21870	3.05801105	0.0	0.32700994	0.0	1	4	MALE GAMETOPHYTE DEFECTIVE 1
AT5G53400	3.05801105	0.0	0.32700994	0.0	1	4	HSP20-like chaperones superfamily protein
AT1G56660	3.05801105	0.0	0.32700994	0.0	1	4	MAEBL domain protein
AT1G77270	3.05801105	0.0	0.32700994	0.0	1	4	hypothetical protein
AT3G09500	3.05801105	0.0	0.32700994	0.0	1	4	Ribosomal L29 family protein
AT5G28540	3.05801105	0.0	0.32700994	0.0	1	4	heat shock protein 70 (Hsp 70) family protein
AT4G27980	3.05801105	0.0	0.32700994	0.0	1	4	trichohyalin-like protein (DUF3444)
AT5G08190	3.05801105	0.0	0.32700994	0.0	1	4	nuclear factor Y, subunit B12
AT2G27050	3.05801105	0.0	0.32700994	0.0	1	4	ETHYLENE-INSENSITIVE3-like 1
AT2G20990	3.05801105	0.0	0.32700994	0.0	1	4	synaptotagmin A
AT3G09440	3.05801105	0.0	0.32700994	0.0	1	4	Heat shock protein 70 (Hsp 70) family protein
AT5G01530	3.05801105	0.0	0.32700994	0.0	1	4	light harvesting complex photosystem II
AT3G47370	3.05801105	0.0	0.32700994	0.0	1	4	Ribosomal protein S10p/S20e family protein
AT5G25270	3.05801105	0.0	0.32700994	0.0	1	4	Ubiquitin-like superfamily protein
AT1G72180	3.05801105	0.0	0.32700994	0.0	1	4	Leucine-rich receptor-like protein kinase family protein
AT2G41540	3.05801105	0.0	0.32700994	0.0	1	4	6-phosphogluconate dehydrogenase family protein
AT4G16420	3.05801105	0.0	0.32700994	0.0	1	4	ADA2 2B
AT5G26740	3.05801105	0.0	0.32700994	0.0	1	4	organic solute transporter ostalpha protein (DUF300)
AT5G08130	3.05801105	0.0	0.32700994	0.0	1	4	basic helix-loop-helix (bHLH) DNA-binding superfamily protein
AT4G38710	3.05801105	0.0	0.32700994	0.0	1	4	glycine-rich protein
AT2G17150	3.05801105	0.0	0.32700994	0.0	1	4	Plant regulator RWP-RK family protein
AT4G34140	3.05801105	0.0	0.32700994	0.0	1	4	D111/G-patch domain-containing protein
AT4G25080	3.05801105	0.0	0.32700994	0.0	1	4	magnesium-protoporphyrin IX methyltransferase
AT5G55070	3.05801105	0.0	0.32700994	0.0	1	4	Dihydrolipoamide succinyltransferase
AT3G53870	3.05801105	0.0	0.32700994	0.0	1	4	Ribosomal protein S3 family protein
AT4G34870	3.05801105	0.0	0.32700994	0.0	1	4	rotamase cyclophilin 5
AT1G56580	3.05801105	0.0	0.32700994	0.0	1	4	plant/protein (Protein of unknown function, DUF538)
AT5G62300	3.05801105	0.0	0.32700994	0.0	1	4	Ribosomal protein S10p/S20e family protein
AT1G76520	3.05801105	0.0	0.32700994	0.0	1	4	Auxin efflux carrier family protein
AT5G47690	3.05801105	0.0	0.32700994	0.0	1	4	binding protein
AT3G01090	3.05801105	0.0	0.32700994	0.0	1	4	SNF1 kinase homolog 10
AT5G66140	3.05801105	0.0	0.32700994	0.0	1	4	proteasome alpha subunit D2
AT3G52590	3.05801105	0.0	0.32700994	0.0	1	4	ubiquitin extension protein 1
AT1G27100	3.05801105	0.0	0.32700994	0.0	1	4	Actin cross-linking protein
AT3G55520	3.05801105	0.0	0.32700994	0.0	1	4	FKBP-like peptidyl-prolyl cis-trans isomerase family protein
AT5G55100	3.05801105	0.0	0.32700994	0.0	1	4	SWAP (Suppressor-of-White-APricot)/surp domain-containing protein
AT3G16670	3.05801105	0.0	0.32700994	0.0	1	4	Pollen Ole e 1 allergen and extensin family protein
AT1G64770	3.05801105	0.0	0.32700994	0.0	1	4	NDH-dependent cyclic electron flow 1
AT5G53140	3.05801105	0.0	0.32700994	0.0	1	4	Protein phosphatase 2C family protein
AT5G65940	3.05801105	0.0	0.32700994	0.0	1	4	beta-hydroxyisobutyryl-CoA hydrolase 1
AT2G28305	3.05801105	0.0	0.32700994	0.0	1	4	Putative lysine decarboxylase family protein
AT1G60950	3.05801105	0.0	0.32700994	0.0	1	4	2Fe-2S ferredoxin-like superfamily protein
AT4G27500	3.05801105	0.0	0.32700994	0.0	1	4	proton pump interactor 1
AT3G02550	3.05801105	0.0	0.32700994	0.0	1	4	LOB domain-containing protein 41
AT3G54200	3.05801105	0.0	0.32700994	0.0	1	4	Late embryogenesis abundant (LEA) hydroxyproline-rich glycoprotein family
AT5G43060	3.05801105	0.0	0.32700994	0.0	1	4	Granulin repeat cysteine protease family protein
AT4G30200	3.05801105	0.0	0.32700994	0.0	1	4	vernalization5/VIN3-like protein
AT1G29930	3.05801105	0.0	0.32700994	0.0	1	4	chlorophyll A/B binding protein 1
AT3G63190	3.05801105	0.0	0.32700994	0.0	1	4	ribosome recycling factor, chloroplast precursor
AT1G15500	3.05801105	0.0	0.32700994	0.0	1	4	TLC ATP/ADP transporter
AT1G17760	3.05801105	0.0	0.32700994	0.0	1	4	Tetratricopeptide repeat (TPR)-like superfamily protein
AT1G33140	3.05801105	0.0	0.32700994	0.0	1	4	Ribosomal protein L6 family
AT2G25510	3.05801105	0.0	0.32700994	0.0	1	4	transmembrane protein
AT3G07880	3.05801105	0.0	0.32700994	0.0	1	4	Immunoglobulin E-set superfamily protein
AT3G17900	3.05801105	0.0	0.32700994	0.0	1	4	heat-inducible transcription repressor
AT5G58270	3.05801105	0.0	0.32700994	0.0	1	4	ABC transporter of the mitochondrion 3
AT2G40840	3.05801105	0.0	0.32700994	0.0	1	4	disproportionating enzyme 2
AT5G21960	3.05801105	0.0	0.32700994	0.0	1	4	Integrase-type DNA-binding superfamily protein
AT1G70800	3.05801105	0.0	0.32700994	0.0	1	4	Calcium-dependent lipid-binding (CaLB domain) family protein
AT4G24280	3.05801105	0.0	0.32700994	0.0	1	4	chloroplast heat shock protein 70-1
AT1G56050	3.05801105	0.0	0.32700994	0.0	1	4	GTP-binding protein-like protein
AT5G64960	3.05801105	0.0	0.32700994	0.0	1	4	cyclin dependent kinase group C2
NSP- and MP-interacting other proteins
name	Average ShortestPath Length	Betweenness Centrality	Closeness Centrality	Clustering Coefficient	Degree	Eccentricity	Description
AT1G79930	2.85082873	0.01298897	0.35077519	0.0	5	3	heat shock protein 91
AT1G52730	2.85082873	0.01298897	0.35077519	0.0	5	3	Transducin/WD40 repeat-like superfamily protein
AT4G17230	2.85635359	0.01117796	0.35009671	0.0	4	3	SCARECROW-like 13
AT5G06970	2.85635359	0.01117796	0.35009671	0.0	4	3	plant/protein (DUF810)
AT3G26710	2.86187845	0.0056684	0.34942085	0.0	3	3	cofactor assembly of complex C
AT1G29250	2.86187845	0.00195455	0.34942085	0.0	3	3	Alba DNA/RNA-binding protein
AT2G44020	2.86187845	0.0056684	0.34942085	0.0	3	3	Mitochondrial transcription termination factor family protein
AT1G27930	2.86740331	1.4354E-4	0.34874759	0.0	2	3	glucuronoxylan 4-O-methyltransferase-like protein (DUF579)
AT5G38610	2.86740331	1.4354E-4	0.34874759	0.0	2	3	Plant invertase/pectin methylesterase inhibitor superfamily protein
AT3G51590	2.86740331	1.4354E-4	0.34874759	0.0	2	3	lipid transfer protein 12
AT2G37640	2.86740331	1.4354E-4	0.34874759	0.0	2	3	Barwin-like endoglucanases superfamily protein
AT5G66920	2.86740331	1.4354E-4	0.34874759	0.0	2	3	SKU5 similar 17
AT1G03440	2.86740331	1.4354E-4	0.34874759	0.0	2	3	Leucine-rich repeat (LRR) family protein
AT3G20280	2.86740331	1.4354E-4	0.34874759	0.0	2	3	RING/FYVE/PHD zinc finger superfamily protein
AT4G27657	2.86740331	1.4354E-4	0.34874759	0.0	2	3	hypothetical protein
AT3G16100	2.86740331	1.4354E-4	0.34874759	0.0	2	3	RAB GTPase homolog G3C
AT1G22900	2.86740331	1.4354E-4	0.34874759	0.0	2	3	Disease resistance-responsive (dirigent-like protein) family protein
AT2G36970	2.86740331	1.4354E-4	0.34874759	0.0	2	3	UDP-Glycosyltransferase superfamily protein
AT1G78460	2.86740331	1.4354E-4	0.34874759	0.0	2	3	SOUL heme-binding family protein
AT1G68440	2.86740331	1.4354E-4	0.34874759	0.0	2	3	transmembrane protein
AT4G05060	2.86740331	1.4354E-4	0.34874759	0.0	2	3	PapD-like superfamily protein
AT4G27860	2.86740331	1.4354E-4	0.34874759	0.0	2	3	vacuolar iron transporter (VIT) family protein
AT4G12890	2.86740331	1.4354E-4	0.34874759	0.0	2	3	Gamma interferon responsive lysosomal thiol (GILT) reductase family protein
AT3G62600	2.85082873	0.00863948	0.35077519	0.0	5	3	DNAJ heat shock family protein
AT4G00370	2.83977901	0.01444231	0.35214008	0.0	7	3	Major facilitator superfamily protein
AT1G33810	2.86187845	0.0056684	0.34942085	0.0	5	3	zinc finger/BTB domain protein

### Sheet: Sheet2
1) Viral efector							WT_inf10_WT_mock10		WT_inf20_WT_mock20
name	Average Shortest Path Length	Betweenness Centrality	Closeness Centrality	Clustering Coefficient	Degree	Eccentricity	Log2FC	qvalue	Log2FC	qvalue	Description
MP	2.02762431	0.30704946	0.49318801	0.0	40	4					NSP
NSP	1.95856354	0.40167408	0.51057828	0.00128205	40	4					MP
